# Exportin-1 functions as an adaptor for transcription factor-mediated docking of chromatin at the nuclear pore complex

**DOI:** 10.1101/2024.05.09.593355

**Authors:** Tiffany Ge, Donna Garvey Brickner, Kara Zehr, D. Jake VanBelzen, Wenzhu Zhang, Christopher Caffalette, Sara Ungerleider, Nikita Marcou, Brian Chait, Michael P. Rout, Jason H. Brickner

## Abstract

Nuclear pore proteins (Nups) in yeast, flies and mammals physically interact with hundreds or thousands of chromosomal sites, which impacts transcriptional regulation. In budding yeast, transcription factors mediate interaction of Nups with enhancers of highly active genes. To define the molecular basis of this mechanism, we exploited a separation-of-function mutation in the Gcn4 transcription factor that blocks its interaction with the nuclear pore complex (NPC) without altering its DNA binding or activation domains. SILAC mass spectrometry revealed that this mutation reduces the interaction of Gcn4 with the highly conserved nuclear export factor Crm1/Xpo1. Crm1 both interacts with the same sites as Nups genome-wide and is required for Nup2 to interact with the yeast genome. *In vivo*, Crm1 undergoes extensive and stable interactions with the NPC. *In vitro*, Crm1 binds to Gcn4 and these proteins form a complex with the nuclear pore protein Nup2. Importantly, the interaction between Crm1 and Gcn4 does not require Ran-GTP, suggesting that it is not through the nuclear export sequence binding site. Finally, Crm1 stimulates DNA binding by Gcn4, supporting a model in which allosteric coupling between Crm1 binding and DNA binding permits docking of transcription factor-bound enhancers at the NPC.
