## Supplemental Table 2 for "Exportin-1 functions as an adaptor for transcription factor-mediated docking of chromatin at the nuclear pore complex"

### Sheet: Crm1-x-GFP
Standard name	genetic name	average LFQ	stdev LFQ	NPC stoichiometry	normalized Nups
YJL041W	NSP1	97.0885	23.7107	48	2.02268
YFR002W	NIC96	48.9059	3.07277	32	1.52831
YGR119C	NUP57	47.6865	5.29754	32	1.4902
YMR116C	ASC1	46.361	4.11501
YMR047C	NUP116	38.1066	1.63868	16	2.38166
YLR335W	NUP2	36.8598	6.53783	16	2.30374
YGL172W	NUP49	32.0154	3.11913	32	1.00048
YLR347C	KAP95	31.6946	3.80987
YNL189W	SRP1	29.2414	2.32647
YBL079W	NUP170	27.9154	3.39944	16	1.74471
YER107C	GLE2	26.9477	2.01496	16	1.68423
YIL115C	NUP159	25.9882	5.04754	16	1.62426
YDL088C	ASM4	23.5699	3.94219
YGL092W	NUP145	22.6438	3.66711	16	1.41524
YGR218W	CRM1	20.5041	4.4414
YKL068W	NUP100	19.5844	7.20335	16	1.22402
YJL061W	NUP82	19.4625	1.23393	16	1.21641
YAR002W	NUP60	18.2731	3.61562	16	1.14207
YMR153W	NUP53	17.4313	3.03249	16	1.08946
YDL116W	NUP84	15.3813	1.79708	16	0.961328
YOR098C	NUP1	14.7344	2.35412	8	1.8418
YGL100W	SEH1	13.8544	2.00331	16	0.865902
YKR082W	NUP133	13.7698	1.22068	16	0.860613
YLR208W	SEC13	13.5925	3.14635	16	0.849532
YKL057C	NUP120	12.8327	1.61651	16	0.802044
YML103C	NUP188	11.2216	2.64691	16	0.701347
YJL039C	NUP192	9.6763	2.93074	16	0.604769
YER105C	NUP157	9.56531	0.506607	16	0.597832
YKR095W	MLP1	9.55785	2.48359	8	1.19473
YDL207W	GLE1	8.66119	1.17288	8	1.08265
YLR018C	POM34	7.81193	1.41455	16	0.488245
YIL149C	MLP2	6.47768	1.46741	8	0.80971
YML031W	NDC1	6.26956	0.379488	16	0.391848
YPL020C	ULP1	5.97846	1.09538
YPL169C	MEX67	5.73077	0.884741
YMR129W	POM152	4.71556	0.278239	16	0.294723
YDR450W;	RPS18A;RPS18B	4.66788	1.6825
YHR021C;	RPS27B;RPS27A	4.42514	0.688146
YDR192C	NUP42	4.28979	1.25269	8	0.536224
YDR159W	SAC3	3.95824	2.33036
YJR042W	NUP85	3.95736	2.59535	16	0.247335
YDR424C	DYN2	3.65917	2.14904	16	0.228698
YMR308C	PSE1	3.59905	0.102712
YBL087C;	RPL23A;RPL23B	3.21287	0.699827
YJL052W	TDH1	3.18704	0.734709
YLL024C	SSA2	3.16246	0.811674
YMR219W	ESC1	3.15211	0.741905
YGR192C	TDH3	3.0378	0.445545
YBR118W;	TEF2;TEF1	2.78355	0.848084
YKL042W	SPC42	2.64252	0.516155
YNL178W	RPS3	2.61209	0.110033
YGR178C	PBP1	2.32053	0.420968
YDR356W	SPC110	2.26521	0.472438
YJL191W	RPS14B	2.24273	0.400503
YGR148C	RPL24B	2.1739	0.832487
YDL229W	SSB1	2.11036	0.467164
YBR191W	RPL21A	2.03619	0.244915
YGL008C	PMA1	1.91683	0.312121
YOR230W	WTM1	1.85334	0.680121
YDL053C	PBP4	1.83885	0.319818
YPR072W	NOT5	1.62035	1.26593
YLR075W	RPL10	1.49581	0.192641
YLR044C	PDC1	1.43205	0.232128
YOR257W	CDC31	1.38081	0.408391
YLR167W	RPS31	1.34961	0.465956
YLR441C	RPS1A	1.27603	0.115503
YDR011W	SNQ2	1.26341	0.191194
YHR174W	ENO2	1.24558	0.15052
YOR063W	RPL3	1.19984	0.255659
YGR118W;	RPS23A;RPS23B	1.16395	0.40971
YNL225C	CNM67	1.15832	0.126867
YOL086C	ADH1	1.15129	0.228026
YHR121W	LSM12	1.11636	0.299271
YPL124W	SPC29	1.08638	0.131837
YOR373W	NUD1	1.07552	0.094718
YLR197W	NOP56	1.02446	0.105375
YDL014W	NOP1	0.988871	0.227186
YAL038W	CDC19	0.950082	0.219449
YKL145W	RPT1	0.946097	0.109571
YOR117W	RPT5	0.945428	0.17349
YGL086W	MAD1	0.9252	0.13073
YGL123W	RPS2	0.918298	0.139898
YBL002W;	HTB2;HTB1	0.879438	0.72919
YOL072W	THP1	0.83443	0.308504
YIL075C	RPN2	0.81039	0.154474
YLR388W	RPS29A	0.797929	0.0815316
YDL047W	SIT4	0.763089	1.16021
YHL015W	RPS20	0.756081	0.132762
YDR289C	RTT103	0.721072	1.17622
YBR017C	KAP104	0.695262	0.163414
YDL007W	RPT2	0.688926	0.0428167
YBR031W	RPL4A	0.65964	0.0636302
YHR027C	RPN1	0.656099	0.0547665
YKL054C	DEF1	0.652069	0.134092
YBR048W;	RPS11B;RPS11A	0.640563	0.0696987
YKL060C	FBA1	0.636695	0.153378
YJR143C	PMT4	0.62614	0.112314
YPL116W	HOS3	0.625108	0.0313931
YCR012W	PGK1	0.614665	0.191884
YER110C	KAP123	0.613667	0.15721
YOR310C	NOP58	0.611351	0.207598
YDR385W;	EFT2;EFT1	0.604099	0.157338
YOR259C	RPT4	0.582497	0.160402
YPR108W	RPN7	0.569769	0.114315
YER104W	RTT105	0.569238	0.324881
YDR447C;	RPS17B;RPS17A	0.567447	0.178425
YLR340W	RPP0	0.560318	0.437816
YGL103W	RPL28	0.553434	0.0761674
YBR181C;	RPS6B;RPS6A	0.55239	0.024636
YJR045C	SSC1	0.552331	0.386623
YBL027W;	RPL19B;RPL19A	0.550836	0.128075
YFR004W	RPN11	0.542934	0.0378224
YFL039C	ACT1	0.537507	0.150942
YCL028W	RNQ1	0.53499	0.223649
YAL005C	SSA1	0.52328	0.0844517
YOR185C	GSP2	0.518142	0.0883786
YGL189C	RPS26A	0.489836	0.158528
YOR261C	RPN8	0.488389	0.0475929
YGL122C	NAB2	0.481663	0.077874
YDL095W	PMT1	0.48161	0.402367
YDR050C	TPI1	0.481238	0.12017
YJR123W	RPS5	0.471911	0.113062
YLR109W	AHP1	0.457129	0.124263
YDR365W-	YDR365W-A;YER137C-A;YLR157C-A;YPL257W-A	0.455227	0.05779
YER021W	RPN3	0.45007	0.131753
YNR037C	RSM19	0.449921	0.14833
YDR427W	RPN9	0.423452	0.118512
YGL075C	MPS2	0.391874	0.132278
YML123C	PHO84	0.390592	0.0722265
YDL097C	RPN6	0.390023	0.066139
YDL061C	RPS29B	0.38764	0.109221
YDR394W	RPT3	0.375292	0.0678993
YKL152C	GPM1	0.372394	0.169311
YGL048C	RPT6	0.369915	0.0603352
YKL103C	LAP4	0.367411	0.101699
YHR203C;	RPS4B;RPS4A	0.367153	0.17287
YGL031C	RPL24A	0.366273	0.092099
YGL014W	PUF4	0.326455	0.0516836
YJL159W	HSP150	0.314769	0.362064
YDL126C	CDC48	0.313962	0.272757
YNL188W	KAR1	0.31143	0.135524
YBR275C	RIF1	0.309669	0.0508042
YCR031C	RPS14A	0.303586	0.107281
YBR009C;	HHF1;HHF2	0.281188	0.163212
YGR282C	BGL2	0.277064	0.371322
YML107C	PML39	0.265894	0.0985201
YBR127C	VMA2	0.260284	0.107862
YMR186W	HSC82	0.259674	0.0832355
YDL147W	RPN5	0.248038	0.103233
YPL255W	BBP1	0.247082	0.0404556
YHR200W	RPN10	0.246142	0.0745642
YHR179W	OYE2	0.243264	0.0738708
YML063W	RPS1B	0.242818	0.175725
YNL055C	POR1	0.24225	0.105037
YBR010W;	HHT1;HHT2	0.242106	0.148157
YPL061W	ALD6	0.241161	0.0641169
YKL186C	MTR2	0.234063	0.183975
YFR031C-	RPL2A;RPL2B	0.233303	0.107033
YCR093W	CDC39	0.233029	0.0590404
YGR074W	SMD1	0.22913	0.110996
YOR187W	TUF1	0.229053	0.287862
YEL021W	URA3	0.22619	0.0897384
YLR029C	RPL15A	0.220256	0.0845167
YLR048W	RPS0B	0.220095	0.0696546
YML048W	GSF2	0.219775	0.114702
YLR249W	YEF3	0.217925	0.0738245
YER068W	MOT2	0.214495	0.0998137
YGR159C	NSR1	0.206306	0.0979371
YJL183W	MNN11	0.205342	0.0347327
YDR471W;	RPL27B;RPL27A	0.202481	0.0555003
YGR280C	PXR1	0.20167	0.0554515
YNL064C	YDJ1	0.195775	0.0730004
YFL045C	SEC53	0.191702	0.107748
YER056C-	RPL34A;RPL34B	0.191693	0.154262
YJR053W	BFA1	0.189158	0.133523
YBL003C;	HTA2;HTA1	0.186648	0.118681
YFR015C	GSY1	0.185176	0.249847
YJR094W-	RPL43B;RPL43A	0.183106	0.0791267
YGR085C;	RPL11B;RPL11A	0.179431	0.170102
YGL206C	CHC1	0.177566	0.0566407
YLR421C	RPN13	0.17689	0.0130025
YGR027C;	RPS25A;RPS25B	0.174465	0.107848
YJL177W	RPL17B	0.169685	0.15066
YDL083C;	RPS16B;RPS16A	0.167228	0.130261
YOL040C	RPS15	0.166481	0.0580693
YPL131W	RPL5	0.164474	0.0850787
YJL030W	MAD2	0.163579	0.0786998
YLR180W	SAM1	0.160944	0.0238574
YOR153W	PDR5	0.158496	0.0977301
YER190W;	YRF1-2;YRF1-3;YRF1-6;YRF1-7	0.156959	0.0313225
YEL036C	ANP1	0.153227	0.0567151
YAL021C	CCR4	0.152055	0.0320448
YBL072C;	RPS8A;RPS8B	0.150066	0.0888064
YIR011C	STS1	0.149945	0.0426296
YKL183W	LOT5	0.147032	0.124766
YHR036W	BRL1	0.14406	0.0995289
YLR185W	RPL37A	0.143365	0.124511
YDR481C	PHO8	0.139738	0.0439712
YDL185W	TFP1	0.138013	0.0285915
YAR007C	RFA1	0.137827	0.0350298
YBR196C	PGI1	0.136939	0.126057
YGR136W	LSB1	0.136544	0.102879
YOL127W	RPL25	0.131235	0.0595424
YLR457C	NBP1	0.12753	0.064636
YGL120C	PRP43	0.123034	0.0420213
YER074W;	RPS24A;RPS24B	0.120225	0.0716
YLR342W	FKS1	0.1197	0.0550123
YMR049C	ERB1	0.119681	0.153078
YJL138C;	TIF2;TIF1	0.119505	0.0153333
YFL037W	TUB2	0.115359	0.0531547
YLR175W	CBF5	0.113854	0.0102094
YER043C	SAH1	0.112829	0.103579
YLR072W	YLR072W	0.109401	0.0359651
YDL082W;	RPL13A;RPL13B	0.109031	0.0696773
YMR269W	TMA23	0.10816	0.0803743
YGL013C	PDR1	0.106943	0.0263425
YJL034W	KAR2	0.10655	0.0175539
YNL209W	SSB2	0.103776	0.0794257
YGL135W;	RPL1B;RPL1A	0.102811	0.0530198
YDL208W	NHP2	0.0996728	0.0157648
YER165W	PAB1	0.0994063	0.00733112
YOR202W	HIS3	0.0985844	0.0420598
YBR184W	YBR184W	0.0974997	0.0452607
YDL192W	ARF1	0.0956293	0.0593584
YNL301C;	RPL18B;RPL18A	0.0931623	0.0697841
YBL075C	SSA3	0.0901085	0.0151495
YDR233C	RTN1	0.0886936	0.0669974
YOR234C;	RPL33B;RPL33A	0.0883809	0.0436967
YML028W	TSA1	0.086256	0.0430543
YKL182W	FAS1	0.0850915	0.0112663
YJL098W	SAP185	0.0844028	0.00822412
YDR345C	HXT3	0.0839086	0.0295546
YGL147C;	RPL9A;RPL9B	0.0782856	0.0092625
YPR137W	RRP9	0.0746229	0.0982452
YPL231W	FAS2	0.0745109	0.0155433
YNL069C	RPL16B	0.0733556	0.0862727
YJR075W	HOC1	0.0715288	0.0342029
YDR245W	MNN10	0.0701493	0.0584796
YLR293C	GSP1	0.0688891	0.00912886
YDR064W	RPS13	0.0647437	0.0508734
YBL092W	RPL32	0.0646365	0.0265974
YLR450W	HMG2	0.0632441	0.0200342
YPR074C	TKL1	0.0621791	0.0154434
YKL081W	TEF4	0.0603281	0.0495745
YNR052C	POP2	0.0584504	0.0199501
YML075C	HMG1	0.0564774	0.0219712
YPL125W	KAP120	0.0524432	0.0208734
YBR106W	PHO88	0.0523049	0.0396754
YGL076C	RPL7A	0.0509723	0.0604459
YPR149W	NCE102	0.0507809	0.00311886
YIL111W	COX5B	0.0488722	0.0227721
YDR033W	MRH1	0.0488683	0.00795985
YPL180W	TCO89	0.0482531	0.0434221
YDR500C	RPL37B	0.0480582	0.0726258
YGL247W	BRR6	0.0442898	0.0142193
YER178W	PDA1	0.0438801	0.062339
YBL099W	ATP1	0.0404404	0.0279094
YLL013C	PUF3	0.0403203	0.022768
YOL077C	BRX1	0.0398984	0.0153219
YAL023C	PMT2	0.0379221	0.0386271
YIL038C	NOT3	0.0371009	0.0111343
YOR151C	RPB2	0.0349599	0.0449467
YER091C	MET6	0.0347263	0.0462297
YBR011C	IPP1	0.0338769	0.0427524
YEL026W	SNU13	0.0327313	0.0134148
YMR125W	STO1	0.029161	0.0175017
YOL082W	ATG19	0.028276	0.0286321
YOR204W	DED1	0.0281486	0.019871
YIL053W	RHR2	0.0281274	0.0244776
YNL312W	RFA2	0.0279093	0.03476
YLR409C	UTP21	0.0265937	0.0225586
YGL055W	OLE1	0.0257633	0.0152124
YIL122W	POG1	0.0257557	0.0106182
YEL031W	SPF1	0.0255726	0.00101922
YLR448W	RPL6B	0.0248645	0.0130035
YMR246W	FAA4	0.0247819	0.0170857
YEL002C	WBP1	0.0238005	0.00939574
YLR355C	ILV5	0.0219922	0.00939049
YIL118W	RHO3	0.0209137	0.0128045
YDL100C	GET3	0.0205506	0.00856376
YOR272W	YTM1	0.0199031	0.00754561
YKL008C	LAC1	0.0193562	0.00517327
YLR153C	ACS2	0.0189502	0.00908534
YGL022W	STT3	0.0187619	0.0133793
YNR016C	ACC1	0.0174557	0.00408082
YJR105W	ADO1	0.0173291	0.00847655
YKR028W	SAP190	0.0153161	0.00968407
YCR057C	PWP2	0.0140503	0.0022342
YOR270C	VPH1	0.013881	0.000185998
YGR103W	NOP7	0.0127554	0.00421819
YJR117W	STE24	0.0125592	0.00150456
YJL012C	VTC4	0.011074	0.00232925
YJL026W	RNR2	0.0104558	0.0109282
YPL218W	SAR1	0.0101915	0.00582703
YBR238C	YBR238C	0.00934902	0.00646681
YPR028W	YOP1	0.00927286	0.00826576
YHR208W	BAT1	0.00906384	0.00411236
YGL026C	TRP5	0.00865262	0.00306523
YKR001C	VPS1	0.00832246	0.007332
YDR037W	KRS1	0.00734096	0.00295411
YDL140C	RPO21	0.00686669	0.00349464
YDR324C	UTP4	0.00643409	0.00299089
YER151C	UBP3	0.00517483	0.00148805

### Sheet: Nup2-x-GFP
standard name	Genetic	average LFQ	NPC stoichiometry	NPC normalized
YMR116C	ASC1	182.569
YLR335W	NUP2	142.155	16	8.88466
YNL189W	SRP1	74.9226
YLR347C	KAP95	68.306
YJL041W	NSP1	65.6346	48	1.36739
YAR002W	NUP60	65.6223	16	4.10139
YGR119C	NUP57	43.7561	32	1.36738
YFR002W	NIC96	40.4625	32	1.26445
YMR047C	NUP116	32.2896	16	2.0181
YGL172W	NUP49	31.6716	32	0.989737
YGR192C	TDH3	29.2475
YKL068W	NUP100	20.3773	16	1.27358
YBR191W	RPL21A	18.6613
YDR025W	RPS11B;RPS11A	18.3021
YBL079W	NUP170	18.1581	16	1.13488
YER107C	GLE2	18.0479	16	1.12799
YOR063W	RPL3	17.665
YDR450W	RPS18A;RPS18B	16.6515
YDL088C	ASM4	16.6468
YMR153W	NUP53	15.2934	16	0.955839
YGL123W	RPS2	14.0682
YKL156W	RPS27B;RPS27A	13.9602
YPR080W	TEF2;TEF1	13.3903
YIL115C	NUP159	13.2104	16	0.82565
YNL178W	RPS3	12.997
YML103C	NUP188	11.9513	16	0.746958
YLR029C	RPL15A	10.5259
YJL061W	NUP82	9.56669	16	0.597918
YJL039C	NUP192	9.42802	16	0.589251
YLR075W	RPL10	9.31214
YGR148C	RPL24B	9.13064
YMR145C	NDE1	8.00822
YLR044C	PDC1	7.65817
YHR174W	ENO2	7.59816
YLR441C	RPS1A	7.4423
YJL191W	RPS14B	7.17022
YLL024C	SSA2	7.14669
YBL087C	RPL23A;RPL23B	6.67602
YDL229W	SSB1	5.90215
YFR031C-A	RPL2A;RPL2B	5.90081
YDR258C	HSP78	5.74165
YGR118W	RPS23A;RPS23B	5.35101
YAL038W	CDC19	4.98831
YOL086C	ADH1	4.65548
YHL015W	RPS20	4.60192
YPL090C	RPS6B;RPS6A	4.38237
YPL143W	RPL33A	4.08734
YLR167W	RPS31	3.99353
YBR031W	RPL4A	3.78942
YGL008C	PMA1	3.78819
YOR133W	EFT1	3.37679
YCR012W	PGK1	3.30734
YHR010W	RPL27B;RPL27A	3.30469
YLR340W	RPP0	3.25366
YPL169C	MEX67	3.06979
YGL092W	NUP145	3.06046	16	0.191279
YOR187W	TUF1	2.90882
YGL103W	RPL28	2.88983
YJR123W	RPS5	2.84507
YML024W	RPS17B;RPS17A	2.48593
YER074W	RPS24A;RPS24B	2.4501
YCL028W	RNQ1	2.38028
YLR180W	SAM1	2.3674
YJR145C	RPS4B;RPS4A	2.3148
YDR064W	RPS13	2.27665
YKL060C	FBA1	2.23971
YJL008C	CCT8	2.22426
YOR098C	NUP1	2.18117	8	0.272646
YFL039C	ACT1	2.14386
YML063W	RPS1B	2.12816
YJR045C	SSC1	2.06992
YPL131W	RPL5	1.98198
YGL092W	NUP145N	1.97122	16	0.123202
YDR050C	TPI1	1.92546
YPL061W	ALD6	1.90215
YPR072W	NOT5	1.89634
YGL092W	NUP145C	1.88467	16	0.117792
YMR186W	HSC82	1.86599
YER138C;YPL257W-B	YER138C;YPL257W-B	1.85387
YCR093W	CDC39	1.83162
YOL040C	RPS15	1.77983
YKL152C	GPM1	1.72394
YBR084C-A	RPL19B;RPL19A	1.6913
YLR208W	SEC13	1.68839	16	0.105524
YBR127C	VMA2	1.62512
YJL177W	RPL17B	1.5884
YBL072C	RPS8A;RPS8B	1.58639
YMR143W	RPS16B;RPS16A	1.49019
YKL057C	NUP120	1.48853	16	0.0930331
YDL207W	GLE1	1.42449	8	0.178061
YNL067W	RPL9B	1.38468
YGL031C	RPL24A	1.35613
YLR249W	YEF3	1.35298
YBL099W	ATP1	1.30991
YPR102C	RPL11B;RPL11A	1.30675
YMR217W	GUA1	1.30447
YDL116W	NUP84	1.29688	16	0.0810548
YER068W	MOT2	1.21837
YAL005C	SSA1	1.20676
YDR192C	NUP42	1.20559	8	0.150699
YGL100W	SEH1	1.20312	16	0.075195
YDR424C	DYN2	1.19795	16	0.0748717
YGR214W	RPS0A;RPS0B	1.18055
YOL120C	RPL18B;RPL18A	1.15614
YKR059W	TIF2;TIF1	1.13661
YKR082W	NUP133	1.13253	16	0.070783
YDL126C	CDC48	1.12171
YMR242C	RPL20A;RPL20B	1.07034
YOL127W	RPL25	1.04149
YIL148W	RPL40A;RPL40B	1.03432
YKL056C	TMA19	0.981954
YMR308C	PSE1	0.937853
YKL081W	TEF4	0.936721
YER043C	SAH1	0.934413
YLR293C	GSP1	0.906857
YAL021C	CCR4	0.892304
YNR052C	POP2	0.874542
YBL056W	PTC3	0.855734
YGR027C	RPS25A;RPS25B	0.825688
YFL045C	SEC53	0.790103
YPL220W	RPL1B;RPL1A	0.784664
YGR178C	PBP1	0.783397
YPR074C	TKL1	0.783284
YEL054C	RPL12B;RPL12A	0.774539
YKL054C	DEF1	0.742325
YPL020C	ULP1	0.729684
YER110C	KAP123	0.710618
YER056C-A	RPL34A;RPL34B	0.701285
YNL096C	RPS7B	0.698116
YGR235C	YGR235C	0.688392
YBR189W	RPS9B	0.682406
YPL079W	RPL21B	0.6529
YOR375C	GDH1	0.647179
YBL092W	RPL32	0.639282
YPL106C	SSE1	0.627526
YDL055C	PSA1	0.62238
YLR018C	POM34	0.602152	16	0.0376345
YNL055C	POR1	0.598904
YLL045C	RPL8B	0.584372
YCR031C	RPS14A	0.581987
YLR304C	ACO1	0.570822
YPR043W	RPL43B;RPL43A	0.555505
YLR355C	ILV5	0.553555
YER091C	MET6	0.544756
YKR095W	MLP1	0.539929	8	0.0674911
YDR541C	YDR541C	0.531971
YHR208W	BAT1	0.51518
YNL064C	YDJ1	0.513469
YOL023W	IFM1	0.509023
YLR303W	MET17	0.505492
YDL192W	ARF1	0.504312
YDL061C	RPS29B	0.501199
YJR121W	ATP2	0.499414
YFL037W	TUB2	0.495145
YER105C	NUP157	0.49277	16	0.0307981
YKL042W	SPC42	0.492487
YBR196C	PGI1	0.487999
YKL180W	RPL17A	0.484345
YMR108W	ILV2	0.480655
YKL120W	OAC1	0.469603
YLL026W	HSP104	0.467761
YGR135W	PRE9	0.466383
YJL034W	KAR2	0.457105
YOR151C	RPB2	0.451259
YOR230W	WTM1	0.438961
YLR259C	HSP60	0.429836
YEL034W	HYP2	0.427649
YOR096W	RPS7A	0.427008
YGL076C	RPL7A	0.420756
YKL182W	FAS1	0.420241
YOR369C	RPS12	0.415965
YDR012W	RPL4B	0.400207
YIL053W	GPP1	0.387759
YJR009C	TDH2	0.383752
YDL185W	VMA1	0.381116
YJR042W	NUP85	0.379626	16	0.0237266
YLR197W	NOP56	0.378384
YDR155C	CPR1	0.377455
YML028W	TSA1	0.376201
YDR502C	SAM2	0.372559
YGL189C	RPS26B;RPS26A	0.372197
YLR344W	RPL26B;RPL26A	0.370293
YDL014W	NOP1	0.369851
YNL069C	RPL16B	0.368329
YMR129W	POM152	0.367684	16	0.0229803
YJL001W	PRE3	0.36766
YGL253W	HXK2	0.361153
YLR153C	ACS2	0.356572
YGR240C	PFK1	0.355798
YGL009C	LEU1	0.354691
YLR448W	RPL6B	0.350377
YPL231W	FAS2	0.350263
YGR282C	BGL2	0.346117
YOR310C	NOP58	0.34518
YIL149C	MLP2	0.339394	8	0.0424243
YPL124W	SPC29	0.33385
YJR109C	CPA2	0.332927
YJL190C	RPS22A;RPS22B	0.327324
YGR234W	YHB1	0.3259
YMR205C	PFK2	0.325123
YDR356W	SPC110	0.313173
YJR077C	MIR1	0.30873
YLR314C	CDC3	0.304
YML124C	TUB3	0.29818
YIL038C	NOT3	0.297414
YNR016C	ACC1	0.292059
YBR177C	EHT1	0.288274
YDR238C	SEC26	0.285329
YOR293W	RPS10B;RPS10A	0.271777
YKR057W	RPS21B;RPS21A	0.258046
YDL082W	RPL13A;RPL13B	0.25493
YJR139C	HOM6	0.254242
YML123C	PHO84	0.253501
YLR432W	IMD3	0.250059
YDR233C	RTN1	0.247646
YLR388W	RPS29A	0.245581
YGL014W	PUF4	0.240412
YJL159W	HSP150	0.237973
YHR183W	GND1	0.228272
YHR179W	OYE2	0.228187
YKL006W	RPL14B;RPL14A	0.227527
YAL012W	CYS3	0.2265
YGR155W	CYS4	0.226143
YML031W	NDC1	0.221586	16	0.0138491
YOL051W	GAL11	0.220051
YER165W	PAB1	0.219184
YDR210C-C	YDR210C-C	0.216641
YER036C	ARB1	0.215109
YKL138C	MRPL31	0.21474
YDR159W	SAC3	0.213946
YOR204W	DED1	0.211896
YPR145W	ASN1	0.211881
YGL055W	OLE1	0.207919
YMR241W	YHM2	0.201792
YJL130C	URA2	0.200208
YJR148W	BAT2	0.198977
YOR234C	RPL33B	0.198766
YHR064C	SSZ1	0.19479
YPR183W	DPM1	0.193764
YER190W	YRF1-2	0.192641
YPR010C	RPA135	0.192059
YDL165W	CDC36	0.191647
YBL030C	PET9	0.188854
YDL143W	CCT4	0.188181
YOR117W	RPT5	0.177855
YJR016C	ILV3	0.174061
YER177W	BMH1	0.172421
YML012W	ERV25	0.17233
YGR027W-A;YJR026W;YLR227W-A;YLR256W-A;YML040W;YPR158C-C	YGR027W-A;YJR026W;YLR227W-A;YLR256W-A;YML040W;YPR158C-C	0.172266
YLR109W	AHP1	0.170028
YMR229C	RRP5	0.169706
YBR025C	OLA1	0.169657
YGR280C	PXR1	0.169345
YPL255W	BBP1	0.168594
YLR342W	FKS1	0.166283
YBR011C	IPP1	0.164005
YER178W	PDA1	0.161288
YHR008C	SOD2	0.156218
YBR078W	ECM33	0.15605
YNL288W	CAF40	0.153328
YGR094W	VAS1	0.151835
YBR164C	ARL1	0.151149
YLR072W	YLR072W	0.149172
YPR035W	GLN1	0.1484
YLR354C	TAL1	0.146989
YNL085W	MKT1	0.144902
YLR325C	RPL38	0.144102
YFL022C	FRS2	0.142709
YOR153W	PDR5	0.140764
YGL245W	GUS1	0.139327
YDR037W	KRS1	0.131175
YGL075C	MPS2	0.129649
YBR143C	SUP45	0.129354
YKL145W	RPT1	0.124553
YBR121C	GRS1	0.123504
YDR224C	HTB2;HTB1	0.123367
YML085C	TUB1	0.123345
YHR027C	RPN1	0.122249
YPL048W	CAM1	0.120348
YBR221C	PDB1	0.119718
YDL007W	RPT2	0.119313
YOR232W	MGE1	0.117447
YDR353W	TRR1	0.11687
YLL018C	DPS1	0.116329
YFR044C	DUG1	0.115926
YIL043C	CBR1	0.113937
YDR190C	RVB1	0.111336
YNL209W	SSB2	0.110096
YNL225C	CNM67	0.103781
YOR335C	ALA1	0.102258
YJR104C	SOD1	0.101754
YDR394W	RPT3	0.100261
YGL030W	RPL30	0.0988284
YCL043C	PDI1	0.0986503
YNL006W	LST8	0.0979157
YOR272W	YTM1	0.0973913
YJR066W	TOR1	0.0972338
YOL139C	CDC33	0.0963539
YJL080C	SCP160	0.0937273
YNL197C	WHI3	0.0934322
YHR020W	YHR020W	0.0919323
YKL181W	PRS1	0.0919053
YML126C	ERG13	0.0916287
YGR061C	ADE6	0.0900534
YCL050C	APA1	0.08982
YHR076W	PTC7	0.0878109
YDL075W	RPL31A;RPL31B	0.0874894
YOL012C	HTZ1	0.0846833
YPR181C	SEC23	0.0838914
YDR214W	AHA1	0.0838643
YHR042W	NCP1	0.0834579
YPR016C	TIF6	0.0827516
YJR105W	ADO1	0.0824426
YPL160W	CDC60	0.0807894
YML008C	ERG6	0.0800994
YBR009C	HHF1;HHF2	0.0794648
YHR019C	DED81	0.0777335
YDR158W	HOM2	0.0775565
YDR345C	HXT3	0.0774512
YDR457W	TOM1	0.0772174
YOL121C	RPS19B;RPS19A	0.0718088
YLR287C-A	RPS30A;RPS30B	0.0717525
YJL111W	CCT7	0.0709291
YPL235W	RVB2	0.0708108
YGL234W	ADE5,7	0.0705058
YNL247W	YNL247W	0.0704676
YIL122W	POG1	0.0700806
YHR121W	LSM12	0.0695711
YNL182C	IPI3	0.0687359
YGR086C	PIL1	0.0678875
YCL017C	NFS1	0.0677447
YJL012C	VTC4	0.0675651
YNL162W	RPL42B;RPL42A	0.0671513
YEL046C	GLY1	0.0671304
YDR032C	PST2	0.0664921
YJR056C	YJR056C	0.0663346
YGR180C	RNR4	0.0663121
YMR246W	FAA4	0.0659793
YGL206C	CHC1	0.0651423
YBL045C	COR1	0.0644617
YOR168W	GLN4	0.0641093
YDR432W	NPL3	0.0638862
YHR186C	KOG1	0.0632582
YHL011C	PRS3	0.0631449
YKL104C	GFA1	0.0626099
YGL048C	RPT6	0.0625197
YKR009C	FOX2	0.0622105
YNR053C	NOG2	0.0619405
YNL112W	DBP2	0.0610542
YOR257W	CDC31	0.0595291
YPL028W	ERG10	0.0594875
YBR010W	HHT1;HHT2	0.0593169
YLR229C	CDC42	0.0585042
YBR079C	RPG1	0.058296
YNL241C	ZWF1	0.0581723
YLL013C	PUF3	0.0581511
YOR254C	SEC63	0.0579077
YDL145C	COP1	0.0579041
YEL031W	SPF1	0.0576099
YGR254W	ENO1	0.0571373
YML010W	SPT5	0.0567334
YLL050C	COF1	0.0567318
YMR295C	YMR295C	0.056015
YJL014W	CCT3	0.0547304
YPR190C	RPC82	0.0540395
YNL007C	SIS1	0.0536964
YMR314W	PRE5	0.0536362
YBL076C	ILS1	0.052644
YER025W	GCD11	0.0521506
YMR300C	ADE4	0.0518192
YCL009C	ILV6	0.0516408
YDR172W	SUP35	0.0516346
YER006W	NUG1	0.0516341
YDR101C	ARX1	0.0512614
YDL022W	GPD1	0.0506979
YML092C	PRE8	0.0506475
YPL198W	RPL7B	0.0503115
YMR194W	RPL36A;RPL36B	0.0502923
YML048W	GSF2	0.0502804
YMR309C	NIP1	0.048908
YPR069C	SPE3	0.0484996
YKL212W	SAC1	0.0484149
YML078W	CPR3	0.0481754
YBR275C	RIF1	0.047348
YJR143C	PMT4	0.0471333
YGL105W	ARC1	0.0469503
YGL026C	TRP5	0.0462979
YBL039C	URA7	0.0461639
YGR264C	MES1	0.0460187
YPL019C	VTC3	0.0456064
YMR146C	TIF34	0.04529
YLR301W	YLR301W	0.0449931
YOR373W	NUD1	0.0448517
YER090W	TRP2	0.0445957
YLR056W	ERG3	0.0440699
YMR083W	ADH3	0.0440471
YOR043W	WHI2	0.0435766
YGL137W	SEC27	0.0435745
YJR080C	AIM24	0.0411777
YML125C	PGA3	0.0409679
YOR271C	FSF1	0.0403098
YPL180W	TCO89	0.0400451
YPL218W	SAR1	0.0393404
YDL053C	PBP4	0.0393105
YHR036W	BRL1	0.0390677
YOR270C	VPH1	0.038855
YMR012W	CLU1	0.0386968
YIL078W	THS1	0.0376945
YDL066W	IDP1	0.0369823
YDL198C	GGC1	0.0365252
YGR159C	NSR1	0.0364905
YKR001C	VPS1	0.0363684
YBR251W	MRPS5	0.0361768
YBR057C	MUM2	0.0360546
YKL007W	CAP1	0.0353567
YPL232W	SSO1	0.0351901
YDL140C	RPO21	0.0348476
YLR447C	VMA6	0.0348162
YLR060W	FRS1	0.0347234
YDR341C	YDR341C	0.0346369
YMR269W	TMA23	0.0343733
YAL023C	PMT2	0.0334602
YPL154C	PEP4	0.0332733
YGR285C	ZUO1	0.0326722
YOR361C	PRT1	0.0326155
YBR249C	ARO4	0.0324176
YJR064W	CCT5	0.0322783
YDR225W	HTA2;HTA1	0.0320875
YDL191W	RPL35B;RPL35A	0.0312674
YIL142W	CCT2	0.0306132
YEL051W	VMA8	0.0305858
YHR052W	CIC1	0.0303398
YLR072W	LAP4	0.0300758
YCR053W	THR4	0.0297223
YDR164C	SEC1	0.0293622
YOL082W	ATG19	0.0287557
YKL035W	UGP1	0.0287165
YLR196W	PWP1	0.028348
YER103W	SSA4	0.0282376
YLR175W	CBF5	0.0280504
YOR317W	FAA1	0.0278964
YDL084W	SUB2	0.0275215
YGL078C	DBP3	0.0272813
YHR007C	ERG11	0.027094
YFR015C	GSY1	0.0269801
YDR245W	MNN10	0.0266308
YGL062W	PYC1	0.0265287
YDR023W	SES1	0.0263673
YMR161W	HLJ1	0.025797
YMR202W	ERG2	0.0256947
YNR018W	RCF2	0.0256625
YHR107C	CDC12	0.0254882
YDR091C	RLI1	0.0250968
YFR051C	RET2	0.0246622
YGR009C	SEC9	0.0245845
YDR516C	EMI2	0.0245015
YGR185C	TYS1	0.0241342
YAL035W	FUN12	0.0240527
YEL002C	WBP1	0.0237852
YMR183C	SSO2	0.0235904
YMR219W	ESC1	0.0234446
YDR395W	SXM1	0.0233505
YCR084C	TUP1	0.0229189
YJL200C	ACO2	0.0227319
YLL011W	SOF1	0.0225406
YOR142W	LSC1	0.0223669
YPR110C	RPC40	0.0221217
YLR220W	CCC1	0.0220123
YGR175C	ERG1	0.0219486
YDL047W	SIT4	0.0217565
YCR002C	CDC10	0.0217532
YIL094C	LYS12	0.0211089
YIL109C	SEC24	0.021008
YNL037C	IDH1	0.0203256
YDL167C	NRP1	0.0202269
YGR103W	NOP7	0.0201043
YOR136W	IDH2	0.0195683
YMR080C	NAM7	0.0195628
YHR170W	NMD3	0.0194043
YER073W	ALD5	0.0192523
YCL030C	HIS4	0.0192395
YGL148W	ARO2	0.0190256
YDL224C	WHI4	0.0189152
YGR195W	SKI6	0.0188856
YDR465C	RMT2	0.0188721
YML075C	HMG1	0.0186369
YER120W	SCS2	0.0181565
YAR002C-A	ERP1	0.0180426
YMR038C	CCS1	0.0178663
YDL060W	TSR1	0.0177595
YER021W	RPN3	0.0176681
YDR129C	SAC6	0.0174306
YFL004W	VTC2	0.0172683
YJR132W	NMD5	0.0171507
YIL075C	RPN2	0.0170233
YER044C	ERG28	0.01681
YDL078C	MDH3	0.0166084
YDR044W	HEM13	0.0162931
YNL188W	KAR1	0.016
YER055C	HIS1	0.0158827
YJR117W	STE24	0.0158298
YHR149C	SKG6	0.0157289
YJL109C	UTP10	0.0157162
YGL120C	PRP43	0.0156277
YDR212W	TCP1	0.0155365
YFL016C	MDJ1	0.0154894
YHR216W	IMD2	0.0153338
YFR009W	GCN20	0.0153029
YDR143C	SAN1	0.015032
YLR216C	CPR6	0.0149793
YGL202W	ARO8	0.0145387
YER086W	ILV1	0.0143424
YMR235C	RNA1	0.0143422
YDL095W	PMT1	0.0142583
YLR172C	DPH5	0.0140402
YLR027C	AAT2	0.0138901
YDL131W	LYS21;LYS20	0.0136826
YMR015C	ERG5	0.0136286
YGL011C	SCL1	0.0132703
YER070W	RNR1	0.0132635
YOR332W	VMA4	0.0131298
YDL171C	GLT1	0.0129165
YAL007C	ERP2	0.0127741
YLR438W	CAR2	0.0126836
YFL005W	SEC4	0.0125205
YPR088C	SRP54	0.0124881
YNL091W	NST1	0.0118772
YHR013C	ARD1	0.0117256
YPL126W	NAN1	0.0116914
YOR374W	ALD4	0.0112
YLR058C	SHM2	0.011166
YBR084W	MIS1	0.0109013
YBL024W	NCL1	0.0105435
YCR077C	PAT1	0.0103652
YLR106C	REA1	0.0101171
YGR165W	MRPS35	0.0100074
YGR218W	CRM1	0.00992366
YNL164C	IBD2	0.00989926
YPL226W	NEW1	0.0098866
YOR285W	RDL1	0.00981129
YDR171W	HSP42	0.00966072
YPR036W	VMA13	0.00959781
YGL021W	ALK1	0.00946565
YKL150W	MCR1	0.00925797
YHR169W	DBP8	0.00920863
YGR038W	ORM1	0.00913302
YKL216W	URA1	0.00911291
YLR131C	ACE2	0.00893191
YOR086C	TCB1	0.00892633
YOR276W	CAF20	0.00891264
YGL178W	MPT5	0.00890435
YDR226W	ADK1	0.00881398
YPL012W	RRP12	0.00878109
YOL021C	DIS3	0.00869132
YKL196C	YKT6	0.00853574
YCR043C	YCR043C	0.00815622
YOR341W	RPA190	0.00813978
YKL029C	MAE1	0.00810462
YMR290C	HAS1	0.00806384
YCL019W	YCL019W	0.00803812
YMR318C	ADH6	0.00803184
YKL127W	PGM1	0.00794552
YHR123W	EPT1	0.00781089
YHR193C	EGD2	0.00758261
YKL143W	LTV1	0.00733402
YPL145C	KES1	0.00728488
YDR002W	YRB1	0.00727273
YLR223C	IFH1	0.00718238
YHR084W	STE12	0.00711489
YOL098C	YOL098C	0.0071038
YFL014W	HSP12	0.00704681
YOR046C	DBP5	0.00702609
YKL085W	MDH1	0.0069617
YMR226C	YMR226C	0.00684255
YDR071C	PAA1	0.00682435
YJL141C	YAK1	0.00666204
YMR079W	SEC14	0.00665982
YNR001C	CIT1	0.00656261
YOL077C	BRX1	0.00656
YGR116W	SPT6	0.00654845
YDL040C	NAT1	0.00613058
YOR027W	STI1	0.00610454
YDR427W	RPN9	0.005576
YEL013W	VAC8	0.00541913
YAR007C	RFA1	0.00521043
YNL280C	ERG24	0.00506903
YJR070C	LIA1	0.00502292
YKR039W	GAP1	0.00499361
YMR125W	STO1	0.00491826
YHR047C	AAP1	0.00484606
YGR187C	HGH1	0.00479013
YOR157C	PUP1	0.00465365
YIR036C	IRC24	0.00455498
YNL313C	YNL313C	0.00453373
YBR160W	CDC28	0.0045315
YJL002C	OST1	0.00451975
YKR036C	CAF4	0.00395559
YPL030W	TRM44	0.00394067
YGR134W	CAF130	0.00392848
YML013W	UBX2	0.00342035
YDL233W	YDL233W	0.00291064
YGR173W	RBG2	0.00286125
YER012W	PRE1	0.00285966
YKL186C	MTR2	0.00273391
YMR149W	SWP1	0.00264748
YPL243W	SRP68	0.00263104
YMR099C	YMR099C	0.00258154
YDR481C	PHO8	0.00247051
YDR303C	RSC3	0.00239793
YDR335W	MSN5	0.00230468
YJL050W	MTR4	0.00219097
YOR056C	NOB1	0.00213772
YDR494W	RSM28	0.00209391
YOR116C	RPO31	0.00179239
YHR196W	UTP9	0.00170213
YLR179C	YLR179C	0.00169739
YDR339C	FCF1	0.00144344
YDL134C	PPH21	0.00118068
YEL043W	YEL043W	0.000946087
YNR020C	ATP23	0.000876465
