## Supplemental Table 3 for "Exportin-1 functions as an adaptor for transcription factor-mediated docking of chromatin at the nuclear pore complex"

### Sheet: Strains
name	genotype	Figure	Reference
DBY2244	MATa his3∆1 leu2∆1 met15∆0 ura3∆0 NUP60-MNase:KanMx	2	this study
DBY2264	MATa his3∆1 leu2∆1 met15∆0 ura3∆0 NUP1-MNase:KanMx	2	this study
DBY2266	MATa his3∆1 leu2∆1 met15∆0 ura3∆0 NUP157-MNase:KanMx	2	this study
JVY141	MATa ura3∆0 leu2∆0 met15∆0 HIS3:solubleMNase	2	this study
JVY298	ade2-1 can1-100 his3-11,15 leu2-3,112 trp1-1 Tir1-3xMYC:URA3 NUP2-AID-Myc:Hygromycin Crm1-3xFLAG-MNase:KanMX	3	this study
JVY342	leu2∆0 ura3∆0 met15∆0 CYC1pro-SolubleMNase:TEFpro-KanMX-TEFterm TEFpro-OsTir1-ADH1term:LEU2	3	this study
JVY132	ade2-1 can1-100 his3-11,15 leu2-3,112 trp1-1 ura3-1 RPB1-3FLAG-Mnase:KanMX	3	this study
ASY211	MATa ade2-1 can1-100 his3-11,15 leu2-3,112 trp1-1 TRP1:ERmCherry LEU2:LacI-GFP HIS4:p6LacO128	1A	this study
ASY212	MATa ade2-1 can1-100 his3-11,15 leu2-3,112 trp1-1 TRP1:ERmCherry LEU2:LacI-GFP HIS5:p6LacO128	1A	this study
CEY147	MATa ade2-1 can1-100 his3-11,15 TRP1:ERmCherry LEU2:LacI-GFP URA3:p6LacO128-GCN4BS	1A	this study
DBY1458	MATa ade2-1 can1-100 his3-11,15 leu2-3,112 ura3-1 trp1-1 HTA2-mCherry:HIS5 LEU2:LacIGFP HIS5:p6LacO128	1A	this study
DBY1455	MATa ade2-1 can1-100 his3-11,15 leu2-3,112 ura3-1 trp1-1 HTA2-mCherry:HIS5 LEU2:LacI-GFP HIS1:p6LacO128	1A	this study
DBY1457	MATa ade2-1 can1-100 his3-11,15 leu2-3,112 ura3-1 trp1-1 HTA2-mCherry:HIS5 LEU2:LacI-GFP HIS4:p6LacO128	1A	this study
DBY1458	MATa ade2-1 can1-100 his3-11,15 leu2-3,112 ura3-1 trp1-1 HTA2-mCherry:HIS5 LEU2:LacI-GFP HIS5:p6LacO128	1A	this study
DBY2080	MATa ade2-1 can1-100 his3-11,15 TRP1:ERmCherry LEU2:LacI-GFP URA3:p6LacO128-GCN4BS gcn4pdmt-cr	1A	this study
DBY2082	MATa ade2-1 can1-100 his3-11,15 leu2-3,112 trp1-1 TRP1:ERmCherry LEU2:EGFP-LacI HIS4:p6LacO128 gcn4pdmt-cr	1A	this study
DBY2110	MATa ade2-1 can1-100 his3-11,15 leu2-3,112 trp1-1 TRP1:ERmCherry LEU2:EGFP-LacI HIS1:p6LacO128 gcn4pdmt-cr	1A	this study
DBY2112	MATa ade2-1 can1-100 his3-11,15 leu2-3,112 trp1-1 TRP1:ERmCherry LEU2:EGFP-LacI HIS2:p6LacO128 gcn4pdmt-cr	1A	this study
DBY2114	MATa ade2-1 can1-100 his3-11,15 leu2-3,112 trp1-1 TRP1:ERmCherry LEU2:EGFP-LacI HIS5:p6LacO128 gcn4pdmt-cr	1A	this study
DBY2144	MATa ade2-1 can1-100 trp1-1 HTA2-mCherry:HIS5 LEU2:LacI-GFP HIS4:p6LacO128 gcn4pdmt-cr	1A	this study
JBY557	MATa lys2∆::URA3 his3∆1 leu2∆1 met15∆0 ura3∆0 gcn4-pd4-GFP:Kan	1B	this study
JBY558	MATa lys2∆::URA3 his3∆1 leu2∆1 met15∆0 ura3∆0 GCN4-sm-GFP:Kan	1B	this study
ELY1311	MATa ade2-1 can1-100 his3-11,15 leu2-3,112 trp1-1 ura3-1 crm1∆::LEU2 [pCRM1-T539C] + [pNLS/NES-GFP]	1C, 3B	this study
DBY2094	MATa ade2-1 can1-100 his3-11,15 leu2-3,112 trp1-1 ura3-1 crm1∆::LEU2 [pCRM1-T539C] ADE2:LacI-GFP TRP1:ERmCherry HIS3:p6LacO128	1E	this study
DBY2095	MATa ade2-1 can1-100 his3-11,15 leu2-3,112 trp1-1 ura3-1 crm1∆::LEU2 [pCRM1-T539C] ADE2:LacI-GFP TRP1:ERmCherry HIS3:p6LacO128	1E	this study
DBY2096	MATa ade2-1 can1-100 his3-11,15 leu2-3,112 trp1-1 ura3-1 crm1∆::LEU2 [pCRM1-T539C] ADE2:LacI-GFP TRP1:ERmCherry HIS5:p6LacO128	1E	this study
DBY2097	MATa ade2-1 can1-100 his3-11,15 leu2-3,112 trp1-1 ura3-1 crm1∆::LEU2 [pCRM1-T539C] ADE2:LacI-GFP TRP1:ERmCherry HIS5:p6LacO128	1E	this study
DBY2098	MATa ade2-1 can1-100 his3-11,15 leu2-3,112 trp1-1 ura3-1 crm1∆::LEU2 [pCRM1-T539C] ADE2:LacI-GFP TRP1:ERmCherry URA3:GCN4BS+p6LacO128	1E	this study
DBY2099	MATa ade2-1 can1-100 his3-11,15 leu2-3,112 trp1-1 ura3-1 crm1∆::LEU2 [pCRM1-T539C] ADE2:LacI-GFP TRP1:ERmCherry URA3:GCN4BS+p6LacO128	1E	this study
DBY2100	MATa ade2-1 can1-100 his3-11,15 leu2-3,112 trp1-1 ura3-1 crm1∆::LEU2 [pCRM1-T539C] ADE2:LacI-GFP TRP1:ERmCherry URA3:GCN4BS-p6LacO128	1E	this study
DBY2101	MATa ade2-1 can1-100 his3-11,15 leu2-3,112 trp1-1 ura3-1 crm1∆::LEU2 [pCRM1-T539C] ADE2:LacI-GFP TRP1:ERmCherry URA3:GCN4BS-p6LacO128	1E	this study
DBY2120	MATa ade2-1 can1-100 his3-11,15 leu2-3,112 trp1-1 ura3-1 crm1∆::LEU2 [pCRM1-T539C] ADE2:LacI-GFP TRP1:ERmCherry INO1:p6LacO128	1E	this study
DBY2122	MATa ade2-1 can1-100 his3-11,15 leu2-3,112 trp1-1 ura3-1 crm1∆::LEU2 [pCRM1-T539C] ADE2:LacI-GFP TRP1:ERmCherry RPS0A:p6LacO128	1E	this study
DBY2124	MATa ade2-1 can1-100 his3-11,15 leu2-3,112 trp1-1 ura3-1 crm1∆::LEU2 [pCRM1-T539C] ADE2:LacI-GFP TRP1:ERmCherry RPS1B:p6LacO128	1E	this study
DBY2126	MATa ade2-1 can1-100 his3-11,15 leu2-3,112 trp1-1 ura3-1 crm1∆::LEU2 [pCRM1-T539C] ADE2:LacI-GFP TRP1:ERmCherry RPS6A:p6LacO128	1E	this study
DBY1989	MATa ade2-1 can1-100 his3-11,15 leu2-3,112 trp1-1 ura3-1 NUP2-MNase:KanMx	2, S2	this study
DBY2041	MATa his3∆1 leu2∆1 met15∆0 ura3∆0 CRM1-MNase:KanMx	2, S2	this study
DBY2222	MATalpha his3∆1 leu2∆1 met15∆0 ura3∆0 PRP20-MNase:KanMx	2C	VanBelzen et al., 2024
DBY2311	MATa his3∆1 leu2∆1 met15∆0 ura3∆0 HTZ1-MNase:KanMx	2C	VanBelzen et al., 2024
DBY1503	MATa ade2-1 can1-100 HIS3:LacI-GFP LEU2:Tir1-myc ura3-1 TRP1:PHO88-mCherry NUP2-AID-myc:HygR INO1:p6LacO128	3A	this study
DBY1518	MATa ade2-1 can1-100 HIS3:LacI-GFP LEU2:Tir1-myc TRP1:PHO88-mCherry NUP2-AID:HygR RPS0A:p6LacO128	3A	this study
DBY1519	MATa ade2-1 can1-100 HIS3:LacI-GFP LEU2:Tir1-myc TRP1:PHO88-mCherry NUP2-AID:HygR RPS1B:p6LacO128	3A	this study
DBY1520	MATa ade2-1 can1-100 HIS3:LacI-GFP LEU2:Tir1-myc TRP1:PHO88-mCherry NUP2-AID:HygR RPS6A:p6LacO128	3A	this study
TGY037	MATalpha ade2-1 can1-100 his3-11,15 leu2-3,112 trp1-1 ura3-1 crm1∆::LEU2 [pCRM1-T539C] Nup1-GFP:KanMX	3B	this study
TGY038	MATalpha ade2-1 can1-100 his3-11,15 leu2-3,112 trp1-1 ura3-1 crm1∆::LEU2 [pCRM1-T539C] Nup2-GFP:KanMX	3B	this study
TGY039	MATalpha ade2-1 can1-100 his3-11,15 leu2-3,112 trp1-1 ura3-1 crm1∆::LEU2 [pCRM1-T539C] Nup60-GFP:KanMX	3B	this study
DBY2150	MATa ade2-1 can1-100 his3-11,15 leu2-3,112 trp1-1 ura3-1 crm1∆::LEU2 [pCRM1-T539C] NUP2-Mnase:KanMx	3C-E	this study
TGY128	MATa ADE2:OsTIR1(F74G) can1-100 Crm1-GFP:His3MX6 LEU2:csGBP-mAID trp1-1 ura3-1 Nup2-MN:KanMX	3C-E	this study
TGY129	MATa ADE2:OsTIR1(F74G) can1-100 Crm1-GFP:His3MX6 LEU2:csGBP-mAID trp1-1 ura3-1 Nup2-MN:KanMX	3C-E	this study
TGY130	MATa ADE2:OsTIR1(F74G) can1-100 Crm1-GFP:His3MX6 LEU2:csGBP-mAID trp1-1 ura3-1 Prp20-MN:KanMX	3C-E	this study
ELY1251	MATalpha ade2-1 can1-100 his3-11,15 leu2-3,112 trp1-1 ura3-1 crm1∆::LEU2 [pCRM1-T539C]	4B	this study
TGY085	MATalpha ade2-1 can1-100 leu2-3,112 trp1-1 URA3:Tir1-3XMyc NUP2-AID-Myc:HygR med1∆::His3MX6	4E	this study
TGY086	MATalpha ade2-1 can1-100 leu2-3,112 trp1-1 URA3:Tir1-3XMyc NUP2-AID-Myc:HygR med2∆::His3MX6	4E	this study
TGY087	MATalpha ade2-1 can1-100 leu2-3,112 trp1-1 URA3:Tir1-3XMyc NUP2-AID-Myc:HygR pgd1∆::His3MX6	4E	this study
TGY088	MATalpha ade2-1 can1-100 leu2-3,112 trp1-1 URA3:Tir1-3XMyc NUP2-AID-Myc:HygR nut1∆::His3MX6	4E	this study
TGY089	MATalpha ade2-1 can1-100 leu2-3,112 trp1-1 URA3:Tir1-3XMyc NUP2-AID-Myc:HygR cse2∆::His3MX6	4E	this study
TGY090	MATalpha ade2-1 can1-100 leu2-3,112 trp1-1 URA3:Tir1-3XMyc NUP2-AID-Myc:HygR srb8∆::His3MX6	4E	this study
TGY091	MATalpha ade2-1 can1-100 leu2-3,112 trp1-1 URA3:Tir1-3XMyc NUP2-AID-Myc:HygR ssn2∆::His3MX6	4E	this study
TGY093	MATalpha ade2-1 can1-100 leu2-3,112 trp1-1 URA3:Tir1-3XMyc NUP2-AID-Myc:HygR sin4∆::His3MX6	4E	this study
TGY094	MATalpha ade2-1 can1-100 leu2-3,112 trp1-1 URA3:Tir1-3XMyc NUP2-AID-Myc:HygR srb5∆::His3MX6	4E	this study
TGY095	MATalpha ade2-1 can1-100 leu2-3,112 trp1-1 URA3:Tir1-3XMyc NUP2-AID-Myc:HygR rox3∆::His3MX6	4E	this study
TGY096	MATalpha ade2-1 can1-100 leu2-3,112 trp1-1 URA3:Tir1-3XMyc NUP2-AID-Myc:HygR srb2∆::His3MX6	4E	this study
TGY097	MATalpha ade2-1 can1-100 leu2-3,112 trp1-1 URA3:Tir1-3XMyc NUP2-AID-Myc:HygR srb7∆::His3MX6	4E	this study
TGY098	MATalpha ade2-1 can1-100 leu2-3,112 trp1-1 URA3:Tir1-3XMyc NUP2-AID-Myc:HygR soh1∆::His3MX6	4E	this study
TGY099	MATalpha ade2-1 can1-100 leu2-3,112 trp1-1 URA3:Tir1-3XMyc NUP2-AID-Myc:HygR ssn3∆::His3MX6	4E	this study
TGY100	MATalpha ade2-1 can1-100 leu2-3,112 trp1-1 URA3:Tir1-3XMyc NUP2-AID-Myc:HygR ssn8∆::His3MX6	4E	this study
DBY2316	MATa ade2-1 can1-100 his3-11,15 leu2-3,112 trp1-1 ura3-1 CRM1xGFP:KanMx	5A & 5B	this study
DBY2312	MATa ade2-1 can1-100 his3-11,15 leu2-3,112 trp1-1 ura3-1 Nup2-x-GFP::KanMX	5C & 5D	this study
DBY1527	MATa/MATa ADE2/ade2-1 CAN1/can1-100 his3∆1/HIS3:LacI-GFP leu2∆0/LEU2:pPHO88-mCherry lys2∆0/LYS2 met15∆0/MET15 TRP1/trp1-1 ura3∆0/URA3:p6LacO128-LexABS:KanMx NUP100-LexADBD:KanMx/NUP100	5E, S5	this study
DBY1528	MATa/MATa ADE2/ade2-1 CAN1/can1-100 his3∆1/HIS3:LacI-GFP leu2∆0/LEU2:pPHO88-mCherry lys2∆0/LYS2 met15∆0/MET15 TRP1/trp1-1 ura3∆0/URA3:p6LacO128 NUP100-LexADBD:KanMx/NUP100	5E, S5	this study
DBY1551	MATa/MATa ADE2/ade2-1 CAN1/can1-100 his3∆1/HIS3:LacI-GFP leu2∆0/LEU2:pPHO88-mCherry lys2∆0/LYS2 met15∆0/MET15 TRP1/trp1-1 ura3∆0/URA3:p6LacO128-LexABS:KanMx NUP2-LexADBD:KanMx/NUP2	5E, S5	this study
DBY1552	MATa/MATa ADE2/ade2-1 CAN1/can1-100 his3∆1/HIS3:LacI-GFP leu2∆0/LEU2:pPHO88-mCherry lys2∆0/LYS2 met15∆0/MET15 TRP1/trp1-1 ura3∆0/URA3:p6LacO128-LexABS:KanMx NUP53-LexADBD:KanMx/NUP53	5E, S5	this study
DBY1553	MATa/MATa ADE2/ade2-1 CAN1/can1-100 his3∆1/HIS3:LacI-GFP leu2∆0/LEU2:pPHO88-mCherry lys2∆0/LYS2 met15∆0/MET15 TRP1/trp1-1 ura3∆0/URA3:p6LacO128-LexABS:KanMx NUP60-LexADBD:KanMx/NUP60	5E, S5	this study
DBY1554	MATa/MATa ADE2/ade2-1 CAN1/can1-100 his3∆1/HIS3:LacI-GFP leu2∆0/LEU2:pPHO88-mCherry lys2∆0/LYS2 met15∆0/MET15 TRP1/trp1-1 ura3∆0/URA3:p6LacO128-LexABS:KanMx NUP84-LexADBD:KanMx/NUP84	5E, S5	this study
DBY1555	MATa/MATa ADE2/ade2-1 CAN1/can1-100 his3∆1/HIS3:LacI-GFP leu2∆0/LEU2:pPHO88-mCherry lys2∆0/LYS2 met15∆0/MET15 TRP1/trp1-1 ura3∆0/URA3:p6LacO128-LexABS:KanMx NUP85-LexADBD:KanMx/NUP85	5E, S5	this study
DBY1557	MATa/MATa ADE2/ade2-1 CAN1/can1-100 his3∆1/HIS3:LacI-GFP leu2∆0/LEU2:pPHO88-mCherry lys2∆0/LYS2 met15∆0/MET15 TRP1/trp1-1 ura3∆0/URA3:p6LacO128-LexABS:KanMx MLP1-LexADBD:KanMx/MLP1	5E, S5	this study
DBY1558	MATa/MATa ADE2/ade2-1 CAN1/can1-100 his3∆1/HIS3:LacI-GFP leu2∆0/LEU2:pPHO88-mCherry lys2∆0/LYS2 met15∆0/MET15 TRP1/trp1-1 ura3∆0/URA3:p6LacO128-LexABS:KanMx NUP188-LexADBD:KanMx/NUP188	5E, S5	this study
DBY1559	MATa/MATa ADE2/ade2-1 CAN1/can1-100 his3∆1/HIS3:LacI-GFP leu2∆0/LEU2:pPHO88-mCherry lys2∆0/LYS2 met15∆0/MET15 TRP1/trp1-1 ura3∆0/URA3:p6LacO128-LexABS:KanMx NUP145/NUP145-LexADBD:KanMx	5E, S5	this study
DBY1560	MATa/MATa ADE2/ade2-1 CAN1/can1-100 his3∆1/HIS3:LacI-GFP leu2∆0/LEU2:pPHO88-mCherry lys2∆0/LYS2 met15∆0/MET15 TRP1/trp1-1 ura3∆0/URA3:p6LacO128-LexABS:KanMx NUP49-LexADBD:KanMxNUP49	5E, S5	this study
DBY1561	MATa/MATa ADE2/ade2-1 CAN1/can1-100 his3∆1/HIS3:LacI-GFP leu2∆0/LEU2:pPHO88-mCherry lys2∆0/LYS2 met15∆0/MET15 TRP1/trp1-1 ura3∆0/URA3:p6LacO128-LexABS:KanMx NUP2-LexADBD:KanMx/NUP2	5E, S5	this study
DBY1562	MATa/MATa ADE2/ade2-1 CAN1/can1-100 his3∆1/HIS3:LacI-GFP leu2∆0/LEU2:pPHO88-mCherry lys2∆0/LYS2 met15∆0/MET15 TRP1/trp1-1 ura3∆0/URA3:p6LacO128 NUP53-LexADBD:KanMx/NUP53	5E, S5	this study
DBY1563	MATa/MATa ADE2/ade2-1 CAN1/can1-100 his3∆1/HIS3:LacI-GFP leu2∆0/LEU2:pPHO88-mCherry lys2∆0/LYS2 met15∆0/MET15 TRP1/trp1-1 ura3∆0/URA3:p6LacO128 NUP60-LexADBD:KanMx/NUP60	5E, S5	this study
DBY1564	MATa/MATa ADE2/ade2-1 CAN1/can1-100 his3∆1/HIS3:LacI-GFP leu2∆0/LEU2:pPHO88-mCherry lys2∆0/LYS2 met15∆0/MET15 TRP1/trp1-1 ura3∆0/URA3:p6LacO128 NUP84-LexADBD:KanMx/NUP84	5E, S5	this study
DBY1565	MATa/MATa ADE2/ade2-1 CAN1/can1-100 his3∆1/HIS3:LacI-GFP leu2∆0/LEU2:pPHO88-mCherry lys2∆0/LYS2 met15∆0/MET15 TRP1/trp1-1 ura3∆0/URA3:p6LacO128 NUP85-LexADBD:KanMx/NUP85	5E, S5	this study
DBY1567	MATa/MATa ADE2/ade2-1 CAN1/can1-100 his3∆1/HIS3:LacI-GFP leu2∆0/LEU2:pPHO88-mCherry lys2∆0/LYS2 met15∆0/MET15 TRP1/trp1-1 ura3∆0/URA3:p6LacO128 MLP1-LexADBD:KanMx/MLP1	5E, S5	this study
DBY1568	MATa/MATa ADE2/ade2-1 CAN1/can1-100 his3∆1/HIS3:LacI-GFP leu2∆0/LEU2:pPHO88-mCherry lys2∆0/LYS2 met15∆0/MET15 TRP1/trp1-1 ura3∆0/URA3:p6LacO128 NUP188-LexADBD:KanMx/NUP188	5E, S5	this study
DBY1569	MATa/MATa ADE2/ade2-1 CAN1/can1-100 his3∆1/HIS3:LacI-GFP leu2∆0/LEU2:pPHO88-mCherry lys2∆0/LYS2 met15∆0/MET15 TRP1/trp1-1 ura3∆0/URA3:p6LacO128 NUP145-LexADBD:KanMx/NUP145	5E, S5	this study
DBY1570	MATa/MATa ADE2/ade2-1 CAN1/can1-100 his3∆1/HIS3:LacI-GFP leu2∆0/LEU2:pPHO88-mCherry lys2∆0/LYS2 met15∆0/MET15 TRP1/trp1-1 ura3∆0/URA3:p6LacO128 NUP49-LexADBD:KanMx/NUP49	5E, S5	this study
DBY1594	MATa/MATa ADE2/ade2-1 CAN1/can1-100 his3∆1/his3-11,15 leu2∆0/LEU2:LacI-GFP lys2∆0/LYS2 met15∆0/MET15 TRP1/TRP1:ERmCherry ura3∆0/URA3:p6LacO128-LexABS:KanMx NUP1-LexADBD:KanMx/NUP1	5E, S5	this study
DBY1595	MATa/MATa ADE2/ade2-1 CAN1/can1-100 his3∆1/his3-11,15 leu2∆0/LEU2:LacI-GFP lys2∆0/LYS2 met15∆0/MET15 TRP1/TRP1:ERmCherry ura3∆0/URA3:p6LacO128 NUP1-LexADBD:KanMx/NUP1	5E, S5	this study
DBY1596	MATa/MATa ADE2/ade2-1 CAN1/can1-100 his3∆1/his3-11,15 leu2∆0/LEU2:LacI-GFP lys2∆0/LYS2 met15∆0/MET15 TRP1/TRP1:ERmCherry ura3∆0/URA3:p6LacO128-LexABS:KanMx SAC3-LexADBD:KanMx/SAC3	5E, S5	this study
DBY1598	MATa/MATa ADE2/ade2-1 CAN1/can1-100 his3∆1/his3-11,15 leu2∆0/LEU2:LacI-GFP lys2∆0/LYS2 met15∆0/MET15 TRP1/TRP1:ERmCherry ura3∆0/URA3:p6LacO128-LexABS:KanMx THP1-LexADBD:KanMx/THP1	5E, S5	this study
DBY1599	MATa/MATa ADE2/ade2-1 CAN1/can1-100 his3∆1/his3-11,15 leu2∆0/LEU2:LacI-GFP lys2∆0/LYS2 met15∆0/MET15 TRP1/TRP1:ERmCherry ura3∆0/URA3:p6LacO128-LexABS:KanMx NUP192-LexADBD:KanMx/NUP192	5E, S5	this study
DBY1605	MATa/MATa ADE2/ade2-1 CAN1/can1-100 his3∆1/his3-11,15 leu2∆0/LEU2:LacI-GFP lys2∆0/LYS2 met15∆0/MET15 TRP1/TRP1:ERmCherry ura3∆0/URA3:p6LacO128-LexABS:KanMx NIC96-LexADBD:KanMx/NIC96	5E, S5	this study
DBY1606	MATa/MATa ADE2/ade2-1 CAN1/can1-100 his3∆1/his3-11,15 leu2∆0/LEU2:LacI-GFP lys2∆0/LYS2 met15∆0/MET15 TRP1/TRP1:ERmCherry ura3∆0/URA3:p6LacO128-LexABS:KanMx NUP82-LexADBD:KanMx/NUP82	5E, S5	this study
DBY1607	MATa/MATa ADE2/ade2-1 CAN1/can1-100 his3∆1/his3-11,15 leu2∆0/LEU2:LacI-GFP lys2∆0/LYS2 met15∆0/MET15 TRP1/TRP1:ERmCherry ura3∆0/URA3:p6LacO128-LexABS:KanMx GLE2-LexADBD:KanMx/GLE2	5E, S5	this study
DBY1608	MATa/MATa ADE2/ade2-1 CAN1/can1-100 his3∆1/his3-11,15 leu2∆0/LEU2:LacI-GFP lys2∆0/LYS2 met15∆0/MET15 TRP1/TRP1:ERmCherry ura3∆0/URA3:p6LacO128-LexABS:KanMx POM33-LexADBD:KanMx/POM33	5E, S5	this study
DBY1609	MATa/MATa ADE2/ade2-1 CAN1/can1-100 his3∆1/his3-11,15 leu2∆0/LEU2:LacI-GFP lys2∆0/LYS2 met15∆0/MET15 TRP1/TRP1:ERmCherry ura3∆0/URA3:p6LacO128-LexABS:KanMx POM34-LexADBD:KanMx/POM34	5E, S5	this study
DBY1610	MATa/MATa ADE2/ade2-1 CAN1/can1-100 his3∆1/his3-11,15 leu2∆0/LEU2:LacI-GFP lys2∆0/LYS2 met15∆0/MET15 TRP1/TRP1:ERmCherry ura3∆0/URA3:p6LacO128-LexABS:KanMx MLP2-LexADBD:KanMx/MLP2	5E, S5	this study
DBY1801	MATa/MATa ADE2/ade2-1 CAN1/can1-100 his3∆1/his3-11,15 leu2∆0/LEU2:LacI-GFP lys2∆0/LYS2 met15∆0/MET15 TRP1/TRP1:ERmCherry ura3∆0/URA3:p6LacO128 NSP1-LexADBD:KanMx/NSP1	5E, S5	this study
DBY1802	MATa/MATa ADE2/ade2-1 CAN1/can1-100 his3∆1/his3-11,15 leu2∆0/LEU2:LacI-GFP lys2∆0/LYS2 met15∆0/MET15 TRP1/TRP1:ERmCherry ura3∆0/URA3:p6LacO128 MLP2-LexADBD:KanMx/MLP2	5E, S5	this study
DBY1803	MATa/MATa ADE2/ade2-1 CAN1/can1-100 his3∆1/his3-11,15 leu2∆0/LEU2:LacI-GFP lys2∆0/LYS2 met15∆0/MET15 TRP1/TRP1:ERmCherry ura3∆0/URA3:p6LacO128 POM34-LexADBD:KanMx/POM34	5E, S5	this study
DBY1804	MATa/MATa ADE2/ade2-1 CAN1/can1-100 his3∆1/his3-11,15 leu2∆0/LEU2:LacI-GFP lys2∆0/LYS2 met15∆0/MET15 TRP1/TRP1:ERmCherry ura3∆0/URA3:p6LacO128 POM33-LexADBD:KanMx/POM33	5E, S5	this study
DBY1805	MATa/MATa ADE2/ade2-1 CAN1/can1-100 his3∆1/his3-11,15 leu2∆0/LEU2:LacI-GFP lys2∆0/LYS2 met15∆0/MET15 TRP1/TRP1:ERmCherry ura3∆0/URA3:p6LacO128 NUP116-LexADBD:KanMx/NUP116	5E, S5	this study
DBY1806	MATa/MATa ADE2/ade2-1 CAN1/can1-100 his3∆1/his3-11,15 leu2∆0/LEU2:LacI-GFP lys2∆0/LYS2 met15∆0/MET15 TRP1/TRP1:ERmCherry ura3∆0/URA3:p6LacO128-LexABS:KanMx NUP116-LexADBD:KanMx/NUP116	5E, S5	this study
DBY1807	MATa/MATa ADE2/ade2-1 CAN1/can1-100 his3∆1/his3-11,15 leu2∆0/LEU2:LacI-GFP lys2∆0/LYS2 met15∆0/MET15 TRP1/TRP1:ERmCherry ura3∆0/URA3:p6LacO128 THP1-LexADBD:KanMx/THP1	5E, S5	this study
DBY1808	MATa/MATa ADE2/ade2-1 CAN1/can1-100 his3∆1/his3-11,15 leu2∆0/LEU2:LacI-GFP lys2∆0/LYS2 met15∆0/MET15 TRP1/TRP1:ERmCherry ura3∆0/URA3:p6LacO128 NUP170-LexADBD:KanMx/NUP170	5E, S5	this study
DBY1809	MATa/MATa ADE2/ade2-1 CAN1/can1-100 his3∆1/his3-11,15 leu2∆0/LEU2:LacI-GFP lys2∆0/LYS2 met15∆0/MET15 TRP1/TRP1:ERmCherry ura3∆0/URA3:p6LacO128 POM152-LexADBD:KanMx/POM152	5E, S5	this study
DBY1810	MATa/MATa ADE2/ade2-1 CAN1/can1-100 his3∆1/his3-11,15 leu2∆0/LEU2:LacI-GFP lys2∆0/LYS2 met15∆0/MET15 TRP1/TRP1:ERmCherry ura3∆0/URA3:p6LacO128 SAC3-LexADBD:KanMx/SAC3	5E, S5	this study
DBY1812	MATa/MATa ADE2/ade2-1 CAN1/can1-100 his3∆1/his3-11,15 leu2∆0/LEU2:LacI-GFP lys2∆0/LYS2 met15∆0/MET15 TRP1/TRP1:ERmCherry ura3∆0/URA3:p6LacO128 NUP192-LexADBD:KanMx/NUP192	5E, S5	this study
DBY1813	MATa/MATa ADE2/ade2-1 CAN1/can1-100 his3∆1/his3-11,15 leu2∆0/LEU2:LacI-GFP lys2∆0/LYS2 met15∆0/MET15 TRP1/TRP1:ERmCherry ura3∆0/URA3:p6LacO128 NUP157-LexADBD:KanMx/NUP157	5E, S5	this study
DBY1814	MATa/MATa ADE2/ade2-1 CAN1/can1-100 his3∆1/his3-11,15 leu2∆0/LEU2:LacI-GFP lys2∆0/LYS2 met15∆0/MET15 TRP1/TRP1:ERmCherry ura3∆0/URA3:p6LacO128 NUP159-LexADBD:KanMx/NUP159	5E, S5	this study
DBY1815	MATa/MATa ADE2/ade2-1 CAN1/can1-100 his3∆1/his3-11,15 leu2∆0/LEU2:LacI-GFP lys2∆0/LYS2 met15∆0/MET15 TRP1/TRP1:ERmCherry ura3∆0/URA3:p6LacO128 NIC96-LexADBD:KanMx/NIC96	5E, S5	this study
DBY1816	MATa/MATa ADE2/ade2-1 CAN1/can1-100 his3∆1/his3-11,15 leu2∆0/LEU2:LacI-GFP lys2∆0/LYS2 met15∆0/MET15 TRP1/TRP1:ERmCherry ura3∆0/URA3:p6LacO128 NUP82-LexADBD:KanMx/NUP82	5E, S5	this study
DBY1817	MATa/MATa ADE2/ade2-1 CAN1/can1-100 his3∆1/his3-11,15 leu2∆0/LEU2:LacI-GFP lys2∆0/LYS2 met15∆0/MET15 TRP1/TRP1:ERmCherry ura3∆0/URA3:p6LacO128 GLE2-LexADBD:KanMx/GLE2	5E, S5	this study
DBY1818	MATa/MATa ADE2/ade2-1 CAN1/can1-100 his3∆1/his3-11,15 leu2∆0/LEU2:LacI-GFP lys2∆0/LYS2 met15∆0/MET15 TRP1/TRP1:ERmCherry ura3∆0/URA3:p6LacO128 NUP133-LexADBD:KanMx/NUP133	5E, S5	this study
DBY2269	MATa/MATa ADE2/ade2-1 CAN1/can1-100 his3∆1/his3-11,15 leu2∆0/LEU2:LacI-GFP lys2∆0/LYS2 met15∆0/MET15 TRP1/TRP1:ERmCherry ura3∆0/URA3:p6LacO128 POM34-LexADBD:KanMx/POM34	5E, S5	this study
DBY2270	MATa/MATa ADE2/ade2-1 CAN1/can1-100 his3∆1/HIS3:LacI-GFP leu2∆0/LEU2:pPHO88-mCherry lys2∆0/LYS2 met15∆0/MET15 TRP1/trp1-1 ura3∆0/URA3:p6LacO128 THP1-LexADBD/THP1	5E, S5	this study
DBY2271	MATa/MATa ADE2/ade2-1 CAN1/can1-100 his3∆1/HIS3:LacI-GFP leu2∆0/LEU2:pPHO88-mCherry lys2∆0/LYS2 met15∆0/MET15 TRP1/trp1-1 ura3∆0/URA3:p6LacO128 NUP53-LexADBD:KanMx/NUP53	5E, S5	this study
DBY2272	MATa/MATa ADE2/ade2-1 CAN1/can1-100 his3∆1/HIS3:LacI-GFP leu2∆0/LEU2:pPHO88-mCherry lys2∆0/LYS2 met15∆0/MET15 TRP1/trp1-1 ura3∆0/URA3:p6LacO128 NUP82-LexADBD:KanMx/NUP82	5E, S5	this study
DBY2273	MATa/MATa ADE2/ade2-1 CAN1/can1-100 his3∆1/HIS3:LacI-GFP leu2∆0/LEU2:pPHO88-mCherry lys2∆0/LYS2 met15∆0/MET15 TRP1/trp1-1 ura3∆0/URA3:p6LacO128 NUP100-LexADBD:KanMx/NUP100	5E, S5	this study
DBY2274	MATa/MATa ADE2/ade2-1 CAN1/can1-100 his3∆1/HIS3:LacI-GFP leu2∆0/LEU2:pPHO88-mCherry lys2∆0/LYS2 met15∆0/MET15 TRP1/trp1-1 ura3∆0/URA3:p6LacO128 NUP145-LexADBD:KanMx/NUP145	5E, S5	this study
DBY2275	MATa/MATa ADE2/ade2-1 CAN1/can1-100 his3∆1/HIS3:LacI-GFP leu2∆0/LEU2:pPHO88-mCherry lys2∆0/LYS2 met15∆0/MET15 TRP1/trp1-1 ura3∆0/URA3:p6LacO128 POM152-LexADBD:KanMx/POM152	5E, S5	this study
DBY2276	MATa/MATa ADE2/ade2-1 CAN1/can1-100 his3∆1/HIS3:LacI-GFP leu2∆0/LEU2:pPHO88-mCherry lys2∆0/LYS2 met15∆0/MET15 TRP1/trp1-1 ura3∆0/URA3:p6LacO128 NUP157-LexADBD:KanMx/NUP157	5E, S5	this study
DBY2277	MATa/MATa ADE2/ade2-1 CAN1/can1-100 his3∆1/HIS3:LacI-GFP leu2∆0/LEU2:pPHO88-mCherry lys2∆0/LYS2 met15∆0/MET15 TRP1/trp1-1 ura3∆0/URA3:p6LacO128 NUP170-LexADBD:KanMx/NUP170	5E, S5	this study
DBY2278	MATa/MATa ADE2/ade2-1 CAN1/can1-100 his3∆1/HIS3:LacI-GFP leu2∆0/LEU2:pPHO88-mCherry lys2∆0/LYS2 met15∆0/MET15 TRP1/trp1-1 ura3∆0/URA3:p6LacO128 NUP192-LexADBD:KanMx/NUP192	5E, S5	this study
DBY2279	MATa/MATa ADE2/ade2-1 CAN1/can1-100 his3∆1/HIS3:LacI-GFP leu2∆0/LEU2:pPHO88-mCherry lys2∆0/LYS2 met15∆0/MET15 TRP1/trp1-1 ura3∆0/URA3:p6LacO128-LexABS:KanMx POM34-LexADBD:KanMx/POM34	5E, S5	this study
DBY2280	MATa/MATa ADE2/ade2-1 CAN1/can1-100 his3∆1/HIS3:LacI-GFP leu2∆0/LEU2:pPHO88-mCherry lys2∆0/LYS2 met15∆0/MET15 TRP1/trp1-1 ura3∆0/URA3:p6LacO128-LexABS:KanMx THP1-LexADBD:KanMx/THP1	5E, S5	this study
DBY2281	MATa/MATa ADE2/ade2-1 CAN1/can1-100 his3∆1/HIS3:LacI-GFP leu2∆0/LEU2:pPHO88-mCherry lys2∆0/LYS2 met15∆0/MET15 TRP1/trp1-1 ura3∆0/URA3:p6LacO128-LexABS:KanMx NUP53-LexADBD:KanMx/NUP53	5E, S5	this study
DBY2282	MATa/MATa ADE2/ade2-1 CAN1/can1-100 his3∆1/HIS3:LacI-GFP leu2∆0/LEU2:pPHO88-mCherry lys2∆0/LYS2 met15∆0/MET15 TRP1/trp1-1 ura3∆0/URA3:p6LacO128-LexABS:KanMx NUP82-LexADBD:KanMx/NUP82	5E, S5	this study
DBY2283	MATa/MATa ADE2/ade2-1 CAN1/can1-100 his3∆1/HIS3:LacI-GFP leu2∆0/LEU2:pPHO88-mCherry lys2∆0/LYS2 met15∆0/MET15 TRP1/trp1-1 ura3∆0/URA3:p6LacO128-LexABS:KanMx NUP100-LexADBD:KanMx/NUP100	5E, S5	this study
DBY2284	MATa/MATa ADE2/ade2-1 CAN1/can1-100 his3∆1/HIS3:LacI-GFP leu2∆0/LEU2:pPHO88-mCherry lys2∆0/LYS2 met15∆0/MET15 TRP1/trp1-1 ura3∆0/URA3:p6LacO128-LexABS:KanMx NUP145-LexADBD:KanMx/NUP145	5E, S5	this study
DBY2285	MATa/MATa ADE2/ade2-1 CAN1/can1-100 his3∆1/HIS3:LacI-GFP leu2∆0/LEU2:pPHO88-mCherry lys2∆0/LYS2 met15∆0/MET15 TRP1/trp1-1 ura3∆0/URA3:p6LacO128-LexABS:KanMx POM152-LexADBD:KanMx/POM152	5E, S5	this study
DBY2286	MATa/MATa ADE2/ade2-1 CAN1/can1-100 his3∆1/HIS3:LacI-GFP leu2∆0/LEU2:pPHO88-mCherry lys2∆0/LYS2 met15∆0/MET15 TRP1/trp1-1 ura3∆0/URA3:p6LacO128-LexABS:KanMx NUP157-LexADBD:KanMx/NUP157	5E, S5	this study
DBY2287	MATa/MATa ADE2/ade2-1 CAN1/can1-100 his3∆1/HIS3:LacI-GFP leu2∆0/LEU2:pPHO88-mCherry lys2∆0/LYS2 met15∆0/MET15 TRP1/trp1-1 ura3∆0/URA3:p6LacO128-LexABS:KanMx NUP170-LexADBD:KanMx/NUP170	5E, S5	this study
DBY2288	MATa/MATa ADE2/ade2-1 CAN1/can1-100 his3∆1/HIS3:LacI-GFP leu2∆0/LEU2:pPHO88-mCherry lys2∆0/LYS2 met15∆0/MET15 TRP1/trp1-1 ura3∆0/URA3:p6LacO128-LexABS:KanMx NUP192-LexADBD:KanMx/NUP192	5E, S5	this study
JBY550	MATa his3∆1 leu2∆1 met15∆0 ura3∆0 gcn4-pd4-GFP:Kan	S1	this study
JBY551	MATa his3∆1 leu2∆1 met15∆0 ura3∆0 GCN4(4)-GFP:Kan	S1	this study
ASY201	MATalpha ade2-1 can1-100 his3-11,15 leu2-3,112 trp1-1 URA3:Tir1-3XMyc NUP2-AID-Myc:HygR	S3	this study
