## Supplemental Table 4 for "Exportin-1 functions as an adaptor for transcription factor-mediated docking of chromatin at the nuclear pore complex"

### Sheet: Sheet1
Title	BioProject	BioSample	Library ID	Files
ChEC-seq2 of Saccharomyces cerevisiae Nup2-MNase, SDC, Replicate 1	PRJNA1109451	SAMN41263585	B24-DB01	B24-DB01_S1_R1_001.fastq.gz
ChEC-seq2 of Saccharomyces cerevisiae Nup2-MNase, SDC, Replicate 2	PRJNA1109451	SAMN41263586	B24-DB02	B24-DB02_S2_R1_001.fastq.gz
ChEC-seq2 of Saccharomyces cerevisiae Nup2-MNase, SDC, Replicate 3	PRJNA1109451	SAMN41263587	B24-DB03	B24-DB03_S3_R1_001.fastq.gz
ChEC-seq2 of Saccharomyces cerevisiae Nup60-MNase, SDC, Replicate 1	PRJNA1109451	SAMN41263588	B36-DB07	B36-DB07_S15_R1_001.fastq.gz
ChEC-seq2 of Saccharomyces cerevisiae Nup60-MNase, SDC, Replicate 2	PRJNA1109451	SAMN41263589	B36-DB08	B36-DB08_S16_R1_001.fastq.gz
ChEC-seq2 of Saccharomyces cerevisiae Nup60-MNase, SDC, Replicate 3	PRJNA1109451	SAMN41263590	B36-DB09	B36-DB09_S17_R1_001.fastq.gz
ChEC-seq2 of Saccharomyces cerevisiae Nup1-MNase, SDC, Replicate 1	PRJNA1109451	SAMN41263591	B48-DB29	B48-DB29_S29_R1_001.fastq.gz
ChEC-seq2 of Saccharomyces cerevisiae Nup1-MNase, SDC, Replicate 2	PRJNA1109451	SAMN41263592	B48-DB30	B48-DB30_S30_R1_001.fastq.gz
ChEC-seq2 of Saccharomyces cerevisiae Nup1-MNase, SDC, Replicate 3	PRJNA1109451	SAMN41263593	B48-DB31	B48-DB31_S31_R1_001.fastq.gz
ChEC-seq2 of Saccharomyces cerevisiae Nup157-MNase, SDC, Replicate 1	PRJNA1109451	SAMN41263594	B48-DB41	B48-DB41_S41_R1_001.fastq.gz
ChEC-seq2 of Saccharomyces cerevisiae Nup157-MNase, SDC, Replicate 2	PRJNA1109451	SAMN41263595	B48-DB42	B48-DB42_S42_R1_001.fastq.gz
ChEC-seq2 of Saccharomyces cerevisiae Nup157-MNase, SDC, Replicate 3	PRJNA1109451	SAMN41263596	B48-DB43	B48-DB43_S43_R1_001.fastq.gz
ChEC-seq2 of Saccharomyces cerevisiae Crm1-MNase, SDC, Replicate 1	PRJNA1109451	SAMN41263597	B24-DB25	B24-DB25_S26_R1_001.fastq.gz
ChEC-seq2 of Saccharomyces cerevisiae Crm1-MNase, SDC, Replicate 2	PRJNA1109451	SAMN41263598	B24-DB26	B24-DB26_S27_R1_001.fastq.gz
ChEC-seq2 of Saccharomyces cerevisiae Crm1-MNase, SDC, Replicate 3	PRJNA1109451	SAMN41263599	B24-DB27	B24-DB27_S28_R1_001.fastq.gz
ChEC-seq2 of Saccharomyces cerevisiae Soluble MNase, SDC, Replicate 1	PRJNA1109451	SAMN41263600	B24-DB13	B24-DB13_S13_R1_001.fastq.gz
ChEC-seq2 of Saccharomyces cerevisiae Soluble MNase, SDC, Replicate 2	PRJNA1109451	SAMN41263601	B24-DB14	B24-DB14_S14_R1_001.fastq.gz
ChEC-seq2 of Saccharomyces cerevisiae Soluble MNase, SDC, Replicate 3	PRJNA1109451	SAMN41263602	B24-DB15	B24-DB15_S15_R1_001.fastq.gz
ChEC-seq2 of Saccharomyces cerevisiae Rpb1-MNase, SDC, Replicate 1	PRJNA1109451	SAMN41263635	B27-DB13	B27-DB13_S58_R1_001.fastq.gz
ChEC-seq2 of Saccharomyces cerevisiae Rpb1-MNase, SDC, Replicate 2	PRJNA1109451	SAMN41263636	B27-DB14	B27-DB14_S59_R1_001.fastq.gz
ChEC-seq2 of Saccharomyces cerevisiae Rpb1-MNase, SDC, Replicate 3	PRJNA1109451	SAMN41263637	B27-DB15	B27-DB15_S60_R1_001.fastq.gz
ChEC-seq2 of Saccharomyces cerevisiae Crm1-MNase, Nup2-AID, SDC, Replicate 1	PRJNA1109452	SAMN41263603	B43-JV67	B43-JV67_S67_R1_001.fastq.gz
ChEC-seq2 of Saccharomyces cerevisiae Crm1-MNase, Nup2-AID, SDC, Replicate 2	PRJNA1109452	SAMN41263604	B43-JV68	B43-JV68_S68_R1_001.fastq.gz
ChEC-seq2 of Saccharomyces cerevisiae Crm1-MNase, Nup2-AID, SDC, Replicate 3	PRJNA1109452	SAMN41263605	B43-JV69	B43-JV69_S69_R1_001.fastq.gz
ChEC-seq2 of Saccharomyces cerevisiae Crm1-MNase, Nup2-AID, SDC auxin, Replicate 1	PRJNA1109452	SAMN41263606	B43-JV70	B43-JV70_S70_R1_001.fastq.gz
ChEC-seq2 of Saccharomyces cerevisiae Crm1-MNase, Nup2-AID, SDC auxin, Replicate 2	PRJNA1109452	SAMN41263607	B43-JV71	B43-JV71_S71_R1_001.fastq.gz
ChEC-seq2 of Saccharomyces cerevisiae Crm1-MNase, Nup2-AID, SDC auxin, Replicate 3	PRJNA1109452	SAMN41263608	B43-JV72	B43-JV72_S72_R1_001.fastq.gz
ChEC-seq2 of Saccharomyces cerevisiae Soluble MNase, OsTIR1 only, SDC, Replicate 1	PRJNA1109452	SAMN41263609	B51-TG39	B51-TG39_S39_R1_001.fastq.gz
ChEC-seq2 of Saccharomyces cerevisiae Soluble MNase, OsTIR1 only, SDC, Replicate 2	PRJNA1109452	SAMN41263610	B51-TG41	B51-TG41_S41_R1_001.fastq.gz
ChEC-seq2 of Saccharomyces cerevisiae Soluble MNase, OsTIR1 only, SDC, Replicate 3	PRJNA1109452	SAMN41263611	B51-TG43	B51-TG43_S43_R1_001.fastq.gz
ChEC-seq2 of Saccharomyces cerevisiae Soluble MNase, OsTIR1 only, SDC 3-IAA, Replicate 1	PRJNA1109452	SAMN41263612	B51-TG40	B51-TG40_S40_R1_001.fastq.gz
ChEC-seq2 of Saccharomyces cerevisiae Soluble MNase, OsTIR1 only, SDC 3-IAA, Replicate 2	PRJNA1109452	SAMN41263613	B51-TG42	B51-TG42_S42_R1_001.fastq.gz
ChEC-seq2 of Saccharomyces cerevisiae Soluble MNase, OsTIR1 only, SDC 3-IAA, Replicate 3	PRJNA1109452	SAMN41263614	B51-TG44	B51-TG44_S44_R1_001.fastq.gz
ChEC-seq2 of Saccharomyces cerevisiae Nup2-MNase, Crm1(T539C), SDC, Replicate 1	PRJNA1109452	SAMN41263615	B36-DB37	B36-DB37_S45_R1_001.fastq.gz
ChEC-seq2 of Saccharomyces cerevisiae Nup2-MNase, Crm1(T539C), SDC, Replicate 2	PRJNA1109452	SAMN41263616	B36-DB38	B36-DB38_S46_R1_001.fastq.gz
ChEC-seq2 of Saccharomyces cerevisiae Nup2-MNase, Crm1(T539C), SDC, Replicate 3	PRJNA1109452	SAMN41263617	B36-DB39	B36-DB39_S47_R1_001.fastq.gz
ChEC-seq2 of Saccharomyces cerevisiae Nup2-MNase, Crm1(T539C), SDC LMB, Replicate 1	PRJNA1109452	SAMN41263618	B36-DB40	B36-DB40_S48_R1_001.fastq.gz
ChEC-seq2 of Saccharomyces cerevisiae Nup2-MNase, Crm1(T539C), SDC LMB, Replicate 2	PRJNA1109452	SAMN41263619	B36-DB41	B36-DB41_S49_R1_001.fastq.gz
ChEC-seq2 of Saccharomyces cerevisiae Nup2-MNase, Crm1(T539C), SDC LMB, Replicate 3	PRJNA1109452	SAMN41263620	B36-DB42	B36-DB42_S50_R1_001.fastq.gz
ChEC-seq2 of Saccharomyces cerevisiae Nup2-MNase, Crm1-grAID, SDC, Replicate 1	PRJNA1109452	SAMN41263621	B53-TG03	B53-TG03_S3_R1.fastq.gz
ChEC-seq2 of Saccharomyces cerevisiae Nup2-MNase, Crm1-grAID, SDC, Replicate 2	PRJNA1109452	SAMN41263622	B53-TG06	B53-TG06_S6_R1.fastq.gz
ChEC-seq2 of Saccharomyces cerevisiae Nup2-MNase, Crm1-grAID, SDC, Replicate 3	PRJNA1109452	SAMN41263623	B53-TG21	B53-TG21_S21_R1.fastq.gz
ChEC-seq2 of Saccharomyces cerevisiae Nup2-MNase, Crm1-grAID, SDC 5-Ph-IAA E2, Replicate 1	PRJNA1109452	SAMN41263624	B53-TG01	B53-TG01_S1_R1.fastq.gz
ChEC-seq2 of Saccharomyces cerevisiae Nup2-MNase, Crm1-grAID, SDC 5-Ph-IAA E2, Replicate 2	PRJNA1109452	SAMN41263625	B53-TG04	B53-TG04_S4_R1.fastq.gz
ChEC-seq2 of Saccharomyces cerevisiae Nup2-MNase, Crm1-grAID, SDC 5-Ph-IAA E2, Replicate 3	PRJNA1109452	SAMN41263626	B53-TG22	B53-TG22_S22_R1.fastq.gz
ChEC-seq2 of Saccharomyces cerevisiae Prp20-MNase, Crm1-grAID, SDC, Replicate 1	PRJNA1109452	SAMN41263627	B53-TG25	B53-TG25_S25_R1.fastq.gz
ChEC-seq2 of Saccharomyces cerevisiae Prp20-MNase, Crm1-grAID, SDC, Replicate 2	PRJNA1109452	SAMN41263628	B53-TG29	B53-TG29_S29_R1.fastq.gz
ChEC-seq2 of Saccharomyces cerevisiae Prp20-MNase, Crm1-grAID, SDC, Replicate 3	PRJNA1109452	SAMN41263629	B53-TG33	B53-TG33_S33_R1.fastq.gz
ChEC-seq2 of Saccharomyces cerevisiae Prp20-MNase, Crm1-grAID, SDC, Replicate 4	PRJNA1109452	SAMN41263630	B53-TG36	B53-TG36_S36_R1.fastq.gz
ChEC-seq2 of Saccharomyces cerevisiae Prp20-MNase, Crm1-grAID, SDC 5-Ph-IAA E2, Replicate 1	PRJNA1109452	SAMN41263631	B53-TG23	B53-TG23_S23_R1.fastq.gz
ChEC-seq2 of Saccharomyces cerevisiae Prp20-MNase, Crm1-grAID, SDC 5-Ph-IAA E2, Replicate 2	PRJNA1109452	SAMN41263632	B53-TG27	B53-TG27_S27_R1.fastq.gz
ChEC-seq2 of Saccharomyces cerevisiae Prp20-MNase, Crm1-grAID, SDC 5-Ph-IAA E2, Replicate 3	PRJNA1109452	SAMN41263633	B53-TG31	B53-TG31_S31_R1.fastq.gz
ChEC-seq2 of Saccharomyces cerevisiae Prp20-MNase, Crm1-grAID, SDC 5-Ph-IAA E2, Replicate 4	PRJNA1109452	SAMN41263634	B53-TG34	B53-TG34_S34_R1.fastq.gz
SLAM-seq of Saccharomyces cerevisiae Crm1(T539C), SDC LMB, Replicate 1	PRJNA1109460	SAMN41263638	B29-NM19	B29-NM19_S19_R1.fq.gz
SLAM-seq of Saccharomyces cerevisiae Crm1(T539C), SDC LMB, Replicate 2	PRJNA1109460	SAMN41263639	B29-NM20	B29-NM20_S20_R1.fq.gz
SLAM-seq of Saccharomyces cerevisiae Crm1(T539C), SDC LMB, Replicate 3	PRJNA1109460	SAMN41263640	B29-NM21	B29-NM21_S21_R1.fq.gz
SLAM-seq of Saccharomyces cerevisiae Crm1(T539C), SDC, Replicate 1	PRJNA1109460	SAMN41263641	B29-NM22	B29-NM22_S22_R1.fq.gz
SLAM-seq of Saccharomyces cerevisiae Crm1(T539C), SDC, Replicate 2	PRJNA1109460	SAMN41263642	B29-NM23	B29-NM23_S23_R1.fq.gz
SLAM-seq of Saccharomyces cerevisiae Crm1(T539C), SDC, Replicate 3	PRJNA1109460	SAMN41263643	B29-NM24	B29-NM24_S24_R1.fq.gz
SLAM-seq of Saccharomyces cerevisiae Nup2-AID, SDC 3-IAA, Replicate 1	PRJNA1109460	SAMN41263644	B44-TG19	B44-TG19_S19_R1_001.fastq.gz
SLAM-seq of Saccharomyces cerevisiae Nup2-AID, SDC 3-IAA, Replicate 2	PRJNA1109460	SAMN41263645	B44-TG36	B44-TG36_S36_R1_001.fastq.gz
SLAM-seq of Saccharomyces cerevisiae Nup2-AID, SDC 3-IAA, Replicate 3	PRJNA1109460	SAMN41263646	B44-TG38	B44-TG38_S38_R1_001.fastq.gz
SLAM-seq of Saccharomyces cerevisiae Nup2-AID, SDC, Replicate 1	PRJNA1109460	SAMN41263647	B44-TG35	B44-TG35_S35_R1_001.fastq.gz
SLAM-seq of Saccharomyces cerevisiae Nup2-AID, SDC, Replicate 2	PRJNA1109460	SAMN41263648	B44-TG37	B44-TG37_S37_R1_001.fastq.gz
SLAM-seq of Saccharomyces cerevisiae Nup2-AID, SDC, Replicate 3	PRJNA1109460	SAMN41263649	B44-TG39	B44-TG39_S39_R1_001.fastq.gz
SLAM-seq of Saccharomyces cerevisiae Cry1, SDC, Replicate 1	PRJNA1109460	SAMN41263650	B44-TG04	B44-TG04_S4_R1_001.fastq.gz
SLAM-seq of Saccharomyces cerevisiae Cry1, SDC, Replicate 2	PRJNA1109460	SAMN41263651	B44-TG05	B44-TG05_S5_R1_001.fastq.gz
SLAM-seq of Saccharomyces cerevisiae Cry1, SDC, Replicate 3	PRJNA1109460	SAMN41263652	B44-TG24	B44-TG24_S24_R1_001.fastq.gz
